# Phylogeographic Insights into Lion Evolution: Unraveling the Genetic Diversity and Lineage Divergence of *Panthera leo*

**DOI:** 10.1101/2024.08.19.608589

**Authors:** Yaser Amir Afzali

## Abstract

This study investigates the genetic diversity and phylogeographic structure of lion populations (*Panthera leo*) across Africa and Asia, revealing significant insights into their evolutionary history. Our analysis identifies two primary clades: the North Clade comprising Asian and northern African populations identified as *Panthera leo leo*, and the South Clade containing East and southern African populations identified as *Panthera leo melanochaita*. We estimate that the lion’s modern lineage originated approximately 320–280 Kya, with a divergence into the North Clade around 170–130 Kya. The South Clade exhibits a deeper divergence about 290–180 Kya, suggesting a longer history of geographic isolation driven by environmental changes. These dates are older than earlier estimates, owing to new information on the time of divergence between *P. leo* and *P. spelaea*. Most famous and referenced studies used 0.55 Mya as the split time between *P. leo* and *P*. *spelaea* as the calibration point for their time calibrated trees but new studies demonstrated that split time between *P. leo* and *P*. *spelaea* is circa 1.89 Mya. Also, our findings indicate that the Indian lineage (Asian haplogroup) represents a genetically distinct group that should not be classified as a separate subspecies, as its genetic differentiation is trivial compared to that between *P. l. leo* and *P. l. melanochaita*. The results also indicate higher genetic diversity within *P. l. melanochaita*, suggesting a stable population structure influenced by historical environmental conditions. In contrast, *P. l. leo* exhibits lower genetic variability, likely due to recent anthropogenic pressures, including habitat loss and fragmentation. Demographic analyses illustrate a dramatic decline in effective population size starting in the mid-20th century, correlating with the well-documented reduction in lion range. Phylogeographic patterns in lions reflect broader trends in savannah mammals, underscoring the role of historical climatic fluctuations in shaping modern populations. Crucially, our results contest the hypothesis that the Indian lion population was bolstered by sub-Saharan lion introductions, indicating its ancient lineage. These findings highlight the necessity for targeted conservation strategies that consider the genetic and evolutionary context of lion populations, as well as the unique challenges they face in a changing landscape. Overall, this research underscores the importance of integrating genetic data into lion conservation efforts to ensure the long-term survival of this iconic species.
