## Supplementary material for "Phylogeographic Insights into Lion Evolution: Unraveling the Genetic Diversity and Lineage Divergence of *Panthera leo*": SD1

### Sheet: Sheet1
Country	Longitude	Latitude	Accession Number
Cameroon	13.3617	9.07797	KP001493.1
Cameroon	14.6667	11.3333	KP001502.1
Ethiopia	40.4661	8.80688	KP001495.1
Congo	29.6268	4.11111	KP001506.1
Congo	29.6268	4.11111	KP001494.1
Benin	2.26706	11.7231	KP001497.1
Somalia	46.1288	4.8816	KP001499.1
Kenya	38.5645	-2.83463	KP001498.1
Zambia	31.4831	-11.8378	KP001503.1
Zambia	25.1813	-16.7878	KP001505.1
Gabon	14.0993	-1.77961	MG792275.1
Gabon	14.0993	-1.77961	MG792276.1
Gabon	14.8475	1.29853	MG792277.1
Gabon	13.6012	-1.62484	MG772937.1
Namibia	16.3293	-18.8556	KP001504.1
Namibia	16.3293	-18.8556	KP001496.1
South Africa	31.5414	-24.1349	KP001500.1
India	70.7857	21.0755	NC 018053.1
India	70.7857	21.0755	KC834784.1
India	70.7857	21.0755	JQ904290.1
India	70.7857	21.0755	KP001501.1
India	70.7857	21.0755	KU234271.1
